# Synthetically designed anti-defense proteins overcome barriers to bacterial transformation and phage infection

**DOI:** 10.1101/2025.09.01.673470

**Authors:** Jeremy Garb, David W. Adams, Eliane Hadas Yardeni, Melanie Blokesch, Rotem Sorek

**Affiliations:** Department of Molecular Genetics, Weizmann Institute of Science, Rehovot, Israel; Laboratory of Molecular Microbiology, Global Health Institute, School of Life Sciences, Station 19, EPFL-SV-UPBLO, Ecole Polytechnique Fédérale de Lausanne (EPFL), Lausanne, Switzerland; Department of Life Sciences Core Facilities, Weizmann Institute of Science, Rehovot, Israel

## Abstract

Bacterial defense systems present considerable barriers to both phage infection and plasmid transformation. These systems target mobile genetic elements, limiting the efficacy of bacteriophage-based therapies and restricting genetic engineering applications. Here, we employ a de-novo protein design approach to generate proteins that bind and inhibit bacterial defense systems. We show that our synthetically designed proteins block defense, and that phages engineered to encode the synthetic proteins can replicate in cells that express the respective defense system. We further demonstrate that a single phage could be engineered with multiple anti-defense proteins, yielding improved infectivity in bacterial strains carrying multiple defense systems. Finally, we show that plasmids that express synthetic anti-defense proteins can be introduced into bacteria that naturally restrict plasmid transformation. Our approach can broaden host ranges of therapeutic phages and can improve genetic engineering efficiency in strains that are typically difficult to transform.
