## Supplementary material for "Synthetically designed anti-defense proteins overcome barriers to bacterial transformation and phage infection": Table 2

### Sheet: Sheet1
Phage name	1st knock in binder name	1st knock in binder (internal name)	1st Knock in binder target	1st knock in binder promoter	2nd knock in binder name	2nd knock in binder (internal name)	2nd knock in binder target	2nd knock in binder 2 promoter	Knock in sequene
SBSphiJ (wild type)
SBSphiJ_197 (anti-Thoeris + anti-Avs)	Avs binder 2	B771_job213_34	Avs1(TPR)	TAD1	ThsB binder	no_job1_3_1	Thoeris(ThsB)	Phspank	ataaatagagcctagtgtaacgactaggctttctatatcaaattttatacctataggaggtagctATGGAGGAAATCGAATTTATGATTGATATAATTCTTAAGGAAAACATGTCTGAAGAGGAGTACGAGAAATTTAAAAAGGAAATCGAGGAGAAAGCGAAAAAAGTAGCTGAAATTATTAAAAAAAACGCAGAGGTTGTTAAGAAAAACTGGCCTAAAGATTGGGAAGATGAAATTGAATCTCGCGGGAAGCTCGTCGGATACGGAAAGGCCCTTACTTACGGTTTATCTCCCAGCTCACGTGCAGCACAGGGGATAATAAAACGTAAAATTGGCGAATACAAATCATAAgggtaaatgtgagcactcacaattcattttgcaaaagttgttgact…
SBSphiJ_177 (anti-Avs)	Avs binder 2	B771_job213_34	Avs1(TPR)	TAD1					ataaatagagcctagtgtaacgactaggctttctatatcaaattttatacctataggaggtagctATGGAGGAAATCGAATTTATGATTGATATAATTCTTAAGGAAAACATGTCTGAAGAGGAGTACGAGAAATTTAAAAAGGAAATCGAGGAGAAAGCGAAAAAAGTAGCTGAAATTATTAAAAAAAACGCAGAGGTTGTTAAGAAAAACTGGCCTAAAGATTGGGAAGATGAAATTGAATCTCGCGGGAAGCTCGTCGGATACGGAAAGGCCCTTACTTACGGTTTATCTCCCAGCTCACGTGCAGCACAGGGGATAATAAAACGTAAAATTGGCGAATACAAATCATAA
SBSphiJ_201 (anti-Thoeris)	ThsB binder	no_job1_3_1	Thoeris(ThsB)	Phspank					ataaatagagcctagtgtaacgactaggctttctatatcaaattttatacctataggaggtagctgggtaaatgtgagcactcacaattcattttgcaaaagttgttgactttatctacaaggtgtggcataatgtgtgtaattgtgagcggataacaattaagcttagtcgacagctagctgattaactaataaggaggacaaacATGACAGAGGAACTTCTTGCAAAAGCAAAGGAGATCAAAGAGAAAATCAATAAAGTTAACGCCGAGGAAATGGAGAAGTTGAAAGAGGAAATACTGGAGCTTTTGAAAAAAAATTTGGAAGCGCCTCAAGAAGTTATCGACGCCCTTGCTGATGTGTATTTTGAAGCGGATAGTAAATTATTACAATTAAAGG…
