## Supplementary material for "Synthetically designed anti-defense proteins overcome barriers to bacterial transformation and phage infection": Table 1

### Sheet: Sheet1
Target system	Target domain	Name in this paper	Candidate name	Internal name	length aa	aa sequence
AVS1	Hydrolase	Avs binder 1	Candidate 1.1	MBL_A131_job176_8	98	MSDEETEKLIIEAFKKFDELTYEAEVYLAKARYYIEKGDKESAKKELEKAEAKLKEMKALAEEYKKTGLTFMKYIAEEAEEYIEEYEEELKELKKLLE
AVS1	TPR	Avs binder 2	Candidate 2.1	repeat_bundle_B771_job213_34	95	MEEIEFMIDIILKENMSEEEYEKFKKEIEEKAKKVAEIIKKNAEVVKKNWPKDWEDEIESRGKLVGYGKALTYGLSPSSRAAQGIIKRKIGEYKS
AVS1	Hydrolase	Avs binder 3	Candidate 3.1	MBL_A131_job138_19	95	MNIEKVIKLYEEAGELIYDGEKEADEIFYEKMKEGVKKGEEYEKKAKETGDESLIKKGEEYMEKLVEEGIEKSKEILEKVNEKVRELYKEAEKIE
AVS1	Hydrolase	Avs binder 4	Candidate 4.2	MBL_A131_job457_22	88	MDINKEEAEFLEKVAEAIEEYVIKEEEKKAEEIKKEFDKEIESLKGNEELKKELKEAKENFMKKIKEYIDSLKEEIKYYKEEAKKLKE
AVS1	Hydrolase	Avs binder 5	Candidate 5.1	MBL_A131_job510_6	85	MSIEEEKKEAAERMKKYFEELVEEEVKEYELTIKELKKMGEYFKELGKEEEAEEIFKKAEELEKAVEEWKKIELERIEKAIEVFK
AVS1	Hydrolase	Avs binder 6	Candidate 6.1	MBL_A131_job324_15	80	MSEEKLKKINELFEKLKEVEEEYKEKVREVNKEVEAAKDLSPEEQLKVWNEALKKEFEILEKYEKEKEKLYKEMKKIVEE
AVS1	TPR	Avs binder 7	Candidate 7.2	repeat_bundle_B771_job221_26	61	MPYRVRKKRIESHEKEREEEFEKLKEKYKKDPEKYKKEAKELLELLSKLVDIVLKEQEEKE
AVS1	Hydrolase	Avs binder 8	Candidate 8.1	MBL_A131_job457_31	71	MKEEVEEMKKQLEIYKKYVEEYLKELEELAKYEIELGANEEVLKAQIERIKKVDEETIEEIEKDIEKLEKE
AVS1	Hydrolase	Avs binder 9	Candidate 9.2	MBL_A131_job856_23	75	MDYYSESIKYNLEAEDLEEKSLEAWKEAIKAEAAGDKATAAEYEAKAKEYEAKAKEYYLKSAEYDEKYMEEIDKE
Thoeris	SLOG	SLOG binder 3	Candidate 1.1	slog_B74_job101_15_af2pred	81	MGLGGSLAAHAEGKAVAAKSEAERLVKEGKIEEAKKVLDDAITDIEAYAKKVAEDEEAAEKLKAIKTYMEKKKEELVKKAK
Thoeris	SLOG	SLOG binder 1	Candidate 1.2	slog_B74_job63_14_af2pred	54	MISEQVAYAIKKEVEEYGPEAAKKTAEALSKVYPGSAEDIKSLAEYYIKKEKEK
Thoeris	SLOG	SLOG binder 2	Candidate 2.2	slog_B74_job159_16_1	56	MSEALEKLKEADKIAEELEKLGDEAGVRKTKEAIAAGLPPEEVLDVAKYYYKKFKA
Thoeris	SLOG	SLOG binder 4	Candidate 3.1	Slog_B42_job74_17_1	79	MDLLKKIENAVRYAEEAKLYGNLEAVREAAIYIAKLLEEYGEPELAKKLKEAAEKFDTLEGRGLMDKALEEVKKLIEKE
Thoeris	SLOG	SLOG binder 5	Candidate 4.2	slog_B74_job133_3_af2pred	49	MDKPILERTLELEKKAEEYREKAAKSTPKEGEKYLSMARYYEELRKGGS
Thoeris	ThsB	ThsB binder	Candidate 1.1	thsB_no_job1_3_1.f	66	MTEELLAKAKEIKEKINKVNAEEMEKLKEEILELLKKNLEAPQEVIDALADVYFEADSKLLQLKAK
DdmDE	PIWI	DdmDE binder 1	-	job50_0_partial_job124_9	57	MSEKEKRREEIIEEILSMKDKTELEKLGYLGMIGELEGFSEEEMEEIDEEVKEREKK
DdmDE	PIWI	DdmDE binder 2	-	job50_0_partial_job74_2	57	MSEEQKIKESLIEYILKQKDLTDLEIASLLGEIGEELGWSDEELEEMYEKIIKLRKE
DdmDE	Helicase	DdmDE binder 3	-	1_274_job244_2	67	MTQEEYISELEEIAKKLETANEEEAKILAKKIDELIEERERRKKEEEEEERRRREEEELREEEEELE
DdmDE	Nuclease	DdmDE binder 4	-	job79_job30_26	81	MSLSRIFEIYLKELPKEEQLKYKIEVLKNYIKVIEKEIEKIKTEWKSILSEEEYKTILSKLEEMLEEAKEKIKKYEAELKK
DdmDE	complex association surface	DdmDE binder 5	-	DdmE286_job247_0	82	MSEKIAALLAALDELEAAVAARDPELARAIAARRDAIRARLADPENGEEARAEIEKTAEELLARVRALLRLLRANPALFAAH
